# The ZmHEAT1/ZmKAKU42–ZmNCH1 module regulates heat stress tolerance by modulating nuclear envelope structure in maize

**DOI:** 10.64898/2026.01.23.701219

**Authors:** Yulong Ji, Shufang Wang, Xiaoliang Wang, Han Liu, Ze Li, Hongmeng Song, Yingjia Han, Wei Chen, Penghao Wu, Xiaohong Yang, Mei Zhang

## Abstract

Heat stress threatens maize production. Through a genome-wide association study using pollen viability decline rate as a phenotype, we identified *ZmHEAT1*, encoding the nuclear envelope protein ZmKAKU41, as a key regulator of thermotolerance. ZmHEAT1 positively regulates heat tolerance at seedling and reproductive stages, with its overexpression improving thermotolerance and its knockout reducing pollen viability and yield under high temperatures. ZmHEAT1 interacts with its homolog ZmKAKU42 and the nucleoskeleton protein ZmNCH1 to form a complex at the nuclear envelope. Mutants lacking ZmHEAT1 or ZmKAKU42 exhibit increased nuclear envelope damage under heat stress, along with repressed expression of key heat shock protein genes (e.g., *HSP90-2*, *HSP17.4*). This work establishes the ZmHEAT1/ZmKAKU42–ZmNCH1 complex as a critical guardian of nuclear integrity and heat response, providing a valuable genetic resource for breeding heat-tolerant maize varieties.

**One-sentence summary:** Modulation of the nuclear envelope structure in maize is involved in heat stress tolerance.
