## Supplementary material for "The ZmHEAT1/ZmKAKU42–ZmNCH1 module regulates heat stress tolerance by modulating nuclear envelope structure in maize": Statistical analyses

### Sheet: Table S7
Table S6. Statistical analyses.
Fig. 1c
Unpaired t test
P value	<0.001
P value summary	***
Significantly different (P < 0.05)?	Yes
One- or two-tailed P value?	Two-tailed
t, df	t=3.465, df=255
Fig. S3c
5 min
Unpaired t test
P value	0.9
P value summary	ns
Significantly different (P < 0.05)?	No
One- or two-tailed P value?	Two-tailed
t, df	t=0.1311, df=4
15 min
Unpaired t test
P value	0.02
P value summary	*
Significantly different (P < 0.05)?	Yes
One- or two-tailed P value?	Two-tailed
t, df	t=3.654, df=4
30 min
Unpaired t test
P value	0.04
P value summary	*
Significantly different (P < 0.05)?	Yes
One- or two-tailed P value?	Two-tailed
t, df	t=3.028, df=4
2 h
Unpaired t test
P value	<0.001
P value summary	***
Significantly different (P < 0.05)?	Yes
One- or two-tailed P value?	Two-tailed
t, df	t=11.95, df=4
8 h
Unpaired t test
P value	0.19
P value summary	ns
Significantly different (P < 0.05)?	No
One- or two-tailed P value?	Two-tailed
t, df	t=1.578, df=4
Figure S3D
V3-leaf
ANOVA table	SS	DF	MS	F (DFn, DFd)	P value
Treatment (between columns)	124	2	62	F (2, 6) = 43.79	P<0.001
Residual (within columns)	8.496	6	1.416
Total	132.5	8
Tukey's multiple comparisons test	Mean Diff.	95.00% CI of diff.	Significant?	Summary	Adjusted P Value
0 h vs. 2 h	-6.041	-9.022 to -3.059	Yes	**	0.002
0 h vs. 48 h	-8.905	-11.89 to -5.924	Yes	***	<0.001
2 h vs. 48 h	-2.865	-5.846 to 0.1161	No	ns	0.06
V3-stalk
ANOVA table	SS	DF	MS	F (DFn, DFd)	P value
Treatment (between columns)	873.6	2	436.8	F (2, 6) = 15.33	P=0.004
Residual (within columns)	170.9	6	28.49
Total	1045	8
Tukey's multiple comparisons test	Mean Diff.	95.00% CI of diff.	Significant?	Summary	Adjusted P Value
0 h vs. 2 h	-21.54	-34.91 to -8.169	Yes	**	0.006
0 h vs. 48 h	-20.19	-33.57 to -6.823	Yes	**	0.008
2 h vs. 48 h	1.346	-12.03 to 14.72	No	ns	0.95
V3-root
ANOVA table	SS	DF	MS	F (DFn, DFd)	P value
Treatment (between columns)	129.7	2	64.86	F (2, 6) = 19.70	P=0.002
Residual (within columns)	19.75	6	3.292
Total	149.5	8
Tukey's multiple comparisons test	Mean Diff.	95.00% CI of diff.	Significant?	Summary	Adjusted P Value
0 h vs. 2 h	-8.68	-13.22 to -4.135	Yes	**	0.003
0 h vs. 48 h	-7.23	-11.78 to -2.685	Yes	**	0.007
2 h vs. 48 h	1.45	-3.095 to 5.995	No	ns	0.62
R1-leaf
ANOVA table	SS	DF	MS	F (DFn, DFd)	P value
Treatment (between columns)	525.1	2	262.5	F (2, 6) = 17.22	P=0.003
Residual (within columns)	91.47	6	15.25
Total	616.6	8
Tukey's multiple comparisons test	Mean Diff.	95.00% CI of diff.	Significant?	Summary	Adjusted P Value
0 h vs. 2 h	-14.03	-23.81 to -4.246	Yes	*	0.01
0 h vs. 48 h	3.708	-6.073 to 13.49	No	ns	0.51
2 h vs. 48 h	17.74	7.954 to 27.52	Yes	**	0.003
R1-silk
ANOVA table	SS	DF	MS	F (DFn, DFd)	P value
Treatment (between columns)	3129	2	1565	F (2, 6) = 18.75	P=0.003
Residual (within columns)	500.6	6	83.44
Total	3630	8
Tukey's multiple comparisons test	Mean Diff.	95.00% CI of diff.	Significant?	Summary	Adjusted P Value
0 h vs. 2 h	-6.921	-29.80 to 15.96	No	ns	0.64
0 h vs. 48 h	-42.56	-65.44 to -19.68	Yes	**	0.003
2 h vs. 48 h	-35.64	-58.52 to -12.76	Yes	**	0.007
R1-tassel
ANOVA table	SS	DF	MS	F (DFn, DFd)	P value
Treatment (between columns)	177.9	2	88.93	F (2, 6) = 28.77	P<0.001
Residual (within columns)	18.55	6	3.091
Total	196.4	8
Tukey's multiple comparisons test	Mean Diff.	95.00% CI of diff.	Significant?	Summary	Adjusted P Value
0 h vs. 2 h	-6.806	-11.21 to -2.402	Yes	**	0.008
0 h vs. 48 h	3.958	-0.4470 to 8.362	No	ns	0.07
2 h vs. 48 h	10.76	6.359 to 15.17	Yes	***	<0.001
Figure 1f
ANOVA table	SS	DF	MS	F (DFn, DFd)	P value
Treatment (between columns)	49502	2	24751	F (2, 33) = 4614	P<0.001
Residual (within columns)	177	33	5.364
Total	49679	35
Tukey's multiple comparisons test	Mean Diff.	95.00% CI of diff.	Significant?	Summary	Adjusted P Value
WT vs. Zmheat1-1	-82.22	-84.54 to -79.90	Yes	***	<0.001
WT vs. Zmheat1-2	-74.54	-76.86 to -72.22	Yes	***	<0.001
Zmheat1-1 vs. Zmheat1-2	7.687	5.366 to 10.01	Yes	***	<0.001
Figure S6A
ANOVA table	SS	DF	MS	F (DFn, DFd)	P value
Treatment (between columns)	387.6	2	193.8	F (2, 8) = 185.9	P<0.001
Residual (within columns)	8.341	8	1.043
Total	396	10
Tukey's multiple comparisons test	Mean Diff.	95.00% CI of diff.	Significant?	Summary	Adjusted P Value
WT vs. ZmHEAT1-OE #1	-14.13	-16.36 to -11.91	Yes	***	<0.001
WT vs. ZmHEAT1-OE #2	-12.29	-14.52 to -10.06	Yes	***	<0.001
ZmHEAT1-OE #1 vs. ZmHEAT1-OE #2	1.847	-0.2164 to 3.910	No	ns	0.08
Figure S6C
ANOVA table	SS	DF	MS	F (DFn, DFd)	P value
Treatment (between columns)	9.889	2	4.945	F (2, 6) = 0.3895	P=0.69
Residual (within columns)	76.16	6	12.69
Total	86.05	8
Tukey's multiple comparisons test	Mean Diff.	95.00% CI of diff.	Significant?	Summary	Adjusted P Value
WT vs. ZmHEAT1-OE #1	-1.638	-10.56 to 7.288	No	ns	0.84
WT vs. ZmHEAT1-OE #2	-2.531	-11.46 to 6.394	No	ns	0.68
ZmHEAT1-OE #1 vs. ZmHEAT1-OE #2	-0.8933	-9.819 to 8.032	No	ns	0.95
Figure 2F
ANOVA table	SS	DF	MS	F (DFn, DFd)	P value
Treatment (between columns)	86.3	2	43.15	F (2, 29) = 3.089	P=0.06
Residual (within columns)	405.2	29	13.97
Total	491.5	31
Tukey's multiple comparisons test	Mean Diff.	95.00% CI of diff.	Significant?	Summary	Adjusted P Value
WT vs. Zmheat1-1	4.714	-0.09499 to 9.524	No	ns	0.06
WT vs. Zmheat1-2	4.231	-0.6269 to 9.088	No	ns	0.1
Zmheat1-1 vs. Zmheat1-2	-0.4835	-4.039 to 3.072	No	ns	0.94
Figure 2G
ANOVA table	SS	DF	MS	F (DFn, DFd)	P value
Treatment (between columns)	17269	2	8634	F (2, 25) = 105.7	P<0.001
Residual (within columns)	2043	25	81.7
Total	19312	27
Tukey's multiple comparisons test	Mean Diff.	95.00% CI of diff.	Significant?	Summary	Adjusted P Value
WT vs. Zmheat1-1	51.09	39.83 to 62.35	Yes	***	<0.001
WT vs. Zmheat1-2	49.62	39.98 to 59.26	Yes	***	<0.001
Zmheat1-1 vs. Zmheat1-2	-1.468	-13.09 to 10.16	No	ns	0.95
Figure S7A
ANOVA table	SS	DF	MS	F (DFn, DFd)	P value
Treatment (between columns)	0.8629	2	0.4315	F (2, 29) = 0.1826	P=0.83
Residual (within columns)	68.53	29	2.363
Total	69.4	31
Tukey's multiple comparisons test	Mean Diff.	95.00% CI of diff.	Significant?	Summary	Adjusted P Value
WT vs. Zmheat1-1	0.2329	-1.745 to 2.211	No	ns	0.95
WT vs. Zmheat1-2	-0.1215	-2.119 to 1.876	No	ns	0.99
Zmheat1-1 vs. Zmheat1-2	-0.3544	-1.817 to 1.108	No	ns	0.82
Figure S7B
ANOVA table	SS	DF	MS	F (DFn, DFd)	P value
Treatment (between columns)	0.09709	2	0.04854	F (2, 29) = 0.8783	P=0.43
Residual (within columns)	1.603	29	0.05527
Total	1.7	31
Tukey's multiple comparisons test	Mean Diff.	95.00% CI of diff.	Significant?	Summary	Adjusted P Value
WT vs. Zmheat1-1	-0.1357	-0.4382 to 0.1668	No	ns	0.52
WT vs. Zmheat1-2	-0.03846	-0.3440 to 0.2671	No	ns	0.95
Zmheat1-1 vs. Zmheat1-2	0.09725	-0.1264 to 0.3209	No	ns	0.54
Figure S7C
ANOVA table	SS	DF	MS	F (DFn, DFd)	P value
Treatment (between columns)	3.598	2	1.799	F (2, 29) = 1.178	P=0.32
Residual (within columns)	44.28	29	1.527
Total	47.88	31
Tukey's multiple comparisons test	Mean Diff.	95.00% CI of diff.	Significant?	Summary	Adjusted P Value
WT vs. Zmheat1-1	0.6	-0.9898 to 2.190	No	ns	0.62
WT vs. Zmheat1-2	0.9846	-0.6212 to 2.590	No	ns	0.3
Zmheat1-1 vs. Zmheat1-2	0.3846	-0.7907 to 1.560	No	ns	0.7
Figure S7D
ANOVA table	SS	DF	MS	F (DFn, DFd)	P value
Treatment (between columns)	10.09	2	5.044	F (2, 29) = 0.6874	P=0.51
Residual (within columns)	212.8	29	7.338
Total	222.9	31
Tukey's multiple comparisons test	Mean Diff.	95.00% CI of diff.	Significant?	Summary	Adjusted P Value
WT vs. Zmheat1-1	1.614	-1.871 to 5.100	No	ns	0.5
WT vs. Zmheat1-2	0.9385	-2.582 to 4.459	No	ns	0.79
Zmheat1-1 vs. Zmheat1-2	-0.6758	-3.252 to 1.901	No	ns	0.8
Figure S7E
ANOVA table	SS	DF	MS	F (DFn, DFd)	P value
Treatment (between columns)	42.75	2	21.38	F (2, 25) = 14.41	P<0.001
Residual (within columns)	37.07	25	1.483
Total	79.83	27
Tukey's multiple comparisons test	Mean Diff.	95.00% CI of diff.	Significant?	Summary	Adjusted P Value
WT vs. Zmheat1-1	2.883	1.367 to 4.400	Yes	***	<0.001
WT vs. Zmheat1-2	2.177	0.8779 to 3.475	Yes	***	<0.001
Zmheat1-1 vs. Zmheat1-2	-0.7067	-2.273 to 0.8597	No	ns	0.51
Figure S7F
ANOVA table	SS	DF	MS	F (DFn, DFd)	P value
Treatment (between columns)	1.847	2	0.9236	F (2, 25) = 20.57	P<0.001
Residual (within columns)	1.123	25	0.0449
Total	2.97	27
Tukey's multiple comparisons test	Mean Diff.	95.00% CI of diff.	Significant?	Summary	Adjusted P Value
WT vs. Zmheat1-1	0.5583	0.2944 to 0.8222	Yes	***	<0.001
WT vs. Zmheat1-2	0.4917	0.2657 to 0.7177	Yes	***	<0.001
Zmheat1-1 vs. Zmheat1-2	-0.06667	-0.3392 to 0.2059	No	ns	0.82
Figure S7G
ANOVA table	SS	DF	MS	F (DFn, DFd)	P value
Treatment (between columns)	8.067	2	4.033	F (2, 25) = 2.730	P=0.08
Residual (within columns)	36.93	25	1.477
Total	45	27
Tukey's multiple comparisons test	Mean Diff.	95.00% CI of diff.	Significant?	Summary	Adjusted P Value
WT vs. Zmheat1-1	0.3333	-1.180 to 1.847	No	ns	0.85
WT vs. Zmheat1-2	1.2	-0.09630 to 2.496	No	ns	0.07
Zmheat1-1 vs. Zmheat1-2	0.8667	-0.6967 to 2.430	No	ns	0.37
Figure S7H
ANOVA table	SS	DF	MS	F (DFn, DFd)	P value
Treatment (between columns)	103.8	2	51.89	F (2, 25) = 10.73	P<0.001
Residual (within columns)	120.9	25	4.837
Total	224.7	27
Tukey's multiple comparisons test	Mean Diff.	95.00% CI of diff.	Significant?	Summary	Adjusted P Value
WT vs. Zmheat1-1	4.167	1.428 to 6.906	Yes	**	0.002
WT vs. Zmheat1-2	3.7	1.354 to 6.046	Yes	**	0.002
Zmheat1-1 vs. Zmheat1-2	-0.4667	-3.296 to 2.362	No	ns	0.91
Figure 2I
ANOVA table	SS	DF	MS	F (DFn, DFd)	P value
Treatment (between columns)	9803	2	4901	F (2, 6) = 135.3	P<0.001
Residual (within columns)	217.3	6	36.22
Total	10020	8
Tukey's multiple comparisons test	Mean Diff.	95.00% CI of diff.	Significant?	Summary	Adjusted P Value
WT vs. Zmheat1-1	70.67	55.59 to 85.74	Yes	***	<0.001
WT vs. Zmheat1-2	69.33	54.26 to 84.41	Yes	***	<0.001
Zmheat1-1 vs. Zmheat1-2	-1.333	-16.41 to 13.74	No	ns	0.96
Figure 2L
ANOVA table	SS	DF	MS	F (DFn, DFd)	P value
Treatment (between columns)	6243	2	3121	F (2, 6) = 49.55	P<0.001
Residual (within columns)	378	6	63
Total	6621	8
Tukey's multiple comparisons test	Mean Diff.	95.00% CI of diff.	Significant?	Summary	Adjusted P Value
WT vs. ZmHEAT1-OE #1	-54.67	-74.55 to -34.78	Yes	***	<0.001
WT vs. ZmHEAT1-OE #2	-57	-76.88 to -37.12	Yes	***	<0.001
ZmHEAT1-OE #1 vs. ZmHEAT1-OE #2	-2.333	-22.22 to 17.55	No	ns	0.93
Figure 3F
ANOVA table	SS	DF	MS	F (DFn, DFd)	P value
Treatment (between columns)	5382	2	2691	F (2, 6) = 52.93	P<0.001
Residual (within columns)	305	6	50.84
Total	5687	8
Tukey's multiple comparisons test	Mean Diff.	95.00% CI of diff.	Significant?	Summary	Adjusted P Value
WT vs. Zmkaku42-1	-52.58	-70.44 to -34.71	Yes	***	<0.001
WT vs. Zmkaku42-2	-51.14	-69.01 to -33.28	Yes	***	<0.001
Zmkaku42-1 vs. Zmkaku42-2	1.431	-16.43 to 19.29	No	ns	0.97
Figure 3H
ANOVA table	SS	DF	MS	F (DFn, DFd)	P value
Treatment (between columns)	5411	2	2705	F (2, 6) = 126.8	P<0.001
Residual (within columns)	128	6	21.33
Total	5539	8
Tukey's multiple comparisons test	Mean Diff.	95.00% CI of diff.	Significant?	Summary	Adjusted P Value
WT vs. Zmkaku42-1	49.33	37.76 to 60.90	Yes	***	<0.001
WT vs. Zmkaku42-2	54.33	42.76 to 65.90	Yes	***	<0.001
Zmkaku42-1 vs. Zmkaku42-2	5	-6.571 to 16.57	No	ns	0.43
Figure 4E
45 °C-0 h
ANOVA table	SS	DF	MS	F (DFn, DFd)	P value
Treatment (between columns)	0.03894	2	0.01947	F (2, 10) = 0.5326	P=0.60
Residual (within columns)	0.3656	10	0.03656
Total	0.4046	12
Tukey's multiple comparisons test	Mean Diff.	95.00% CI of diff.	Significant?	Summary	Adjusted P Value
WT vs. Zmheat1-1	0.03392	-0.3664 to 0.4343	No	ns	0.97
WT vs. Zmheat1-2	0.1215	-0.2168 to 0.4599	No	ns	0.6
Zmheat1-1 vs. Zmheat1-2	0.08759	-0.2831 to 0.4582	No	ns	0.8
45 °C-24 h
ANOVA table	SS	DF	MS	F (DFn, DFd)	P value
Treatment (between columns)	101.1	2	50.54	F (2, 6) = 74.94	P<0.001
Residual (within columns)	4.047	6	0.6745
Total	105.1	8
Tukey's multiple comparisons test	Mean Diff.	95.00% CI of diff.	Significant?	Summary	Adjusted P Value
WT vs. Zmheat1-1	7.06	5.003 to 9.118	Yes	***	<0.001
WT vs. Zmheat1-2	7.158	5.100 to 9.215	Yes	***	<0.001
Zmheat1-1 vs. Zmheat1-2	0.09725	-1.960 to 2.155	No	ns	0.99
Figure 4F
45 °C-0 h
ANOVA table	SS	DF	MS	F (DFn, DFd)	P value
Treatment (between columns)	0.04379	2	0.0219	F (2, 8) = 0.1292	P=0.88
Residual (within columns)	1.356	8	0.1695
Total	1.4	10
Tukey's multiple comparisons test	Mean Diff.	95.00% CI of diff.	Significant?	Summary	Adjusted P Value
WT vs. Zmheat1-1	-0.02439	-0.8836 to 0.8348	No	ns	>0.99
WT vs. Zmheat1-2	-0.1551	-1.116 to 0.8055	No	ns	0.89
Zmheat1-1 vs. Zmheat1-2	-0.1307	-0.9899 to 0.7285	No	ns	0.9
45 °C-24 h
ANOVA table	SS	DF	MS	F (DFn, DFd)	P value
Treatment (between columns)	10877339	2	5438670	F (2, 9) = 349.6	P<0.001
Residual (within columns)	140002	9	15556
Total	11017341	11
Tukey's multiple comparisons test	Mean Diff.	95.00% CI of diff.	Significant?	Summary	Adjusted P Value
WT vs. Zmheat1-1	2199	1944 to 2453	Yes	***	<0.001
WT vs. Zmheat1-2	2199	1933 to 2465	Yes	***	<0.001
Zmheat1-1 vs. Zmheat1-2	-0.1955	-233.8 to 233.4	No	ns	>0.99
